# New data on the gorgonopsian *Aelurognathus tigriceps* from the *Daptocephalus* Assemblage Zone (Karoo Basin, South Africa) with novel insights into the pelvic girdle, hind limbs and tail

**DOI:** 10.64898/2026.05.27.727204

**Authors:** Spencer K. Pevsner, Roger B.J. Benson, Christian F. Kammerer

## Abstract

Gorgonopsian therapsids represent a transitional condition in the evolution of synapsid locomotion and postcranial structure. However, most descriptions of gorgonopsians have focused on the skull, limiting their usefulness for informing patterns of postcranial evolution on the mammal stem. While some recent work has begun to focus on postcrania, especially the pectoral girdle and forelimbs, comparatively little data are available on the pelvic girdle, hind limbs and tail. We report a recently collected specimen of the late Permian gorgonopsian *Aelurognathus tigriceps* comprising a partial skull and well-preserved postcranial skeleton, including the near-complete series of dorsal vertebrae and ribs, complete pelvic girdle, hind limbs, feet, and a nearly complete tail. The tail includes more caudal vertebrae than any other published gorgonopsian. The material presented here provides an opportunity to better establish broader patterns of morphology in the gorgonopsian postcranial skeleton.
