## Supplemental Table 1 for "New data on the gorgonopsian *Aelurognathus tigriceps* from the *Daptocephalus* Assemblage Zone (Karoo Basin, South Africa) with novel insights into the pelvic girdle, hind limbs and tail"

### Sheet: Title Page
Supplementary File 1
Acta Palaeontologica Polonica
New data on the gorgonopsian Aelurognathus tigriceps from the Daptocephalus Assemblage Zone (Karoo Basin, South Africa) with novel insights into the pelvic girdle, hind limbs and tail
By Spencer K. Pevsner1 Roger B. J. Benson2 and Christian F. Kammerer3
1University of Oxford, Department of Earth Sciences, Oxford, UK; spencer.pevsner@earth.ox.ac.uk
2American Museum of Natural History, New York City, NY, USA
3North Carolina Museum of Natural Sciences, Raleigh, NC, USA

### Sheet: Data
Legend: For the data page, within a single column, a shared color indicates a shared characteristic. Shared colors should not be compared between columns.		AXIAL SKELETON	AXIAL SKELETON	AXIAL SKELETON	PECTORAL GIRDLE	PECTORAL GIRDLE	FORELIMB	FORELIMB	FORELIMB	FORELIMB	FORELIMB	FORELIMB	FORELIMB	PELVIC GIRDLE	PELVIC GIRDLE	PELVIC GIRDLE	PELVIC GIRDLE	HINDLIMB	HINDLIMB	HINDLIMB	HINDLIMB	HINDLIMB	HINDLIMB
Taxon	Specimen #	Atlas, pleurocentrum	Axis, prezygapophyses	Cervical centra, foramina	clavicle	scapula	Ectepicondylar foramen	ratio of ulnar head maximum width vs. ulna length	ratio of radial head maximum width vs. radius length	Radius midshaft	radiale	terminal manual phalanx of third finger	Manual phalangeal formula	angle of posterior constriction between ilium and ischium	Proportional size of anterodorsal process relative to the anteroposterior length of the iliac blade	Proportional size of anterodorsal process relative to the dorsoventral length of the anterior edge of the ilium	Proportion of iliac blade that overhangs the ischium	Femur proportions (midshaft anteroposterior width to proximodistal length ratio)	Tibia proportions	Fibula proportions	Astragalus shape	Largest cuneiform	Pedal phalangeal formula
"Aelurognathus" microdon	SAM-PK-9344,				long, slender	dorsal-most border almost double as wide as middle portion		ulna at least 3 times as long as ulnar head maximum width	radius ca. 3.5-4 times as long as radial head maximum width		N/A	N/A		< 90°	21% (21 mm:101 mm)	37% (23 mm:63 mm)		slender, slim shaft (0.114; 22.7 mm:199.5 mm)	tibia length ca. 5 times as long as tibia head maximum width	fibula length ca. 5-6 times as wide as fibula head maximum width	N/A	N/A	N/A
Aelurognathus tigriceps	SAM-PK-2342				thick, short	dorsal-most border almost double as wide as middle portion		N/A	N/A		rectangular/irregular	same length or longer than ulnare	2?-3-4-5-3	N/A	N/A	N/A		N/A	N/A	N/A	N/A	N/A	N/A
Aelurognathus tigriceps	SAM-PK-K10496	N/A	N/A	N/A	N/A	N/A	N/A	N/A	N/A	N/A	N/A	N/A	N/A	<45°	21% (20 mm:96 mm)	20% (9.8 mm:49 mm)	0.25	slender, slim shaft (0.101; 17.2 mm:169.9 mm)	tibia length ca. 5 times as long as tibia head maximum width	fibula length ca. 6-7 times as wide as fibula head maximum width	rectangular	third (excluding unfused cuboid)	2-3-4-4-4
Aelurognathus tigriceps	NHCC LB350		N/A	N/A	N/A	N/A	Single	N/A	N/A		N/A	N/A	N/A					slender, slim shaft	N/A	N/A	N/A	N/A	N/A
Arctognathus curvimola	SAM-PK-9345				N/A	dorsal-most border almost double as wide as middle portion		ulna at least 3 times as long as ulnar head maximum width	radius ca. 3.5-4 times as long as radial head maximum width		N/A	N/A		N/A				N/A	N/A	N/A	N/A	N/A	N/A
Arctops umulunshi	NHCC LB396	anteroposteriorly short (ventral surface length is ca.50% of width)	small and set close to midline	foramen present on lateral surface	? (incomplete)	dorsal-most border more than double as wide as middle portion	Accessory foramen present	ulna at least 3 times as long as ulnar head maximum width	radius ca. 3.5-4 times as long as radial head maximum width	Broad (radius length ca. 6.5x midshaft diameter)	? (incomplete)	N/A	N/A	N/A				slender, slim shaft	tibia length < 2.5 times as long as tibia head maximum width	fibula length ca. 5-6 times as wide as fibula head maximum width	irregular/rounded	N/A	?-3-4-5-4
Gorgonops torvus	SAM-PK-K10591				thick, short	dorsal-most border more than double as wide as middle portion		ulna at least 3 times as long as ulnar head maximum width	radius ca. 3.5-4 times as long as radial head maximum width	Narrow (radius length ca. 10x midshaft diameter)	triangular	shorter than ulnare		ca. 115°	10% (10 mm:95 mm)			slender, slim shaft (0.088; 15.3 mm: 174.4 mm)	tibia length ca. 3 times as long as tibia head maximum width	fibula length ca. 5-6 times as wide as fibula head maximum width	rectangular	third	2-3-4-5-3
Gorgonops sp. ("Scymnognathus cf. whaitsi")	BSPG 1934 VIII 28, 522-540				N/A	N/A		ulna at least 3 times as long as ulnar head maximum width	radius ca. 3.5-4 times as long as radial head maximum width		N/A			N/A				slender, slim shaft (0.136; 28.7 mm:211.8 mm)	tibia length ca. 3 times as long as tibia head maximum width	fibula length ca. 5-6 times as wide as fibula head maximum width	rectangular	third	N/A
Cyonosaurus sp.	SAM-PK-K10539				N/A	N/A		N/A	N/A		N/A	N/A		N/A				slender, slim shaft (0.109; 11.9 mm:109.3 mm)	N/A	N/A	N/A	N/A	N/A
Cyonosaurus sp.	USNM 412381				N/A	N/A		ulna at least 3 times as long as ulnar head maximum width	radius ca. 3.5-4 times as long as radial head maximum width		N/A	N/A		N/A				slender, slim shaft	N/A	N/A	N/A	N/A	N/A
Dinogorgon sp.?	BP/1/1210				N/A	N/A		N/A	N/A		rectangular/irregular	same length or longer than ulnare	2-3-4-5-3?	N/A				N/A	N/A	N/A	N/A	N/A	N/A
Dinogorgon rubidgei	BP/1/2167				N/A	N/A		N/A	N/A		N/A	N/A		N/A				N/A	N/A	N/A	N/A	third	N/A
Gorgonopsia indet.	NHCC LB1073				N/A	N/A		N/A	N/A		N/A	N/A		N/A				N/A	N/A	N/A	irregular (constricted in medial midline)	first	2-3-4-5-4
Gorgonopsia indet.	UMCZ T883	Relatively long	N/A	foramen present on lateral surface		dorsal-most border almost double as wide as middle portion	Not preserved				N/A	N/A	N/A	~90° (I think)	16% (19 mm:117 mm)	39% (22 mm:55 mm)	0.25	slender, slim shaft	tibia length ca. 3 times as long as tibia head maximum width		N/A	N/A	N/A
Inostrancevia alexandri	PIN 2005/1758				long, slender	dorsal-most border more than three times as wide as middle portion		ulna ca. 1.5 times as long as ulnar head maximum width	radius ca. 3 times as long as radial head maximum width		N/A	N/A		< 45°				stocky, generally wider femoral head and shaft in relation to femur length	tibia length < 2.5 times as long as tibia head maximum width	N/A	N/A	N/A	N/A
Inostrancevia latifrons	PIN 2351/32				N/A	dorsal-most border more than three times as wide as middle portion		N/A			N/A	N/A		N/A				N/A	N/A	N/A	N/A	N/A	N/A
Lycaenops ornatus	AMNH FARB 2240				thick, short	dorsal-most border almost double as wide as middle portion		ulna at least 3 times as long as ulnar head maximum width	radius ca. 3.5-4 times as long as radial head maximum width		round	N/A	2-3-4-5-3	ca. 115°	15% (18 mm:119 mm)	48% (21 mm:43 mm)	0.13	slender, slim shaft (0.119; 22.8 mm:192.2 mm)	tibia length ca. 3 times as long as tibia head maximum width	fibula length ca. 5-6 times as wide as fibula head maximum width	irregular	third	N/A
Saurcotonus progressus	PIN 156/5				long, slender	dorsal-most border almost double as wide as middle portion		N/A			N/A	N/A		N/A				stocky, generally wider femoral head and shaft in relation to femur length	N/A	N/A	N/A	N/A	N/A
"Scymnognathus" parringtoni	GPIT-PV-31579				long, slender	dorsal-most border more than double as wide as middle portion		ulna at least 3 times as long as ulnar head maximum width	radius ca. 3.5-4 times as long as radial head maximum width		rectangular	same length or longer than ulnare	2-3-4-5-3	ca. 90°	9% (11 mm:112 mm)	26% (20 mm:76 mm)		stocky, generally wider femoral head and shaft in relation to femur length	tibia length ca. 3 times as long as tibia head maximum width	fibula length ca. 4 times as wide as fibula head maximum width	N/A	N/A	N/A
Suchogorgon golubevi	PIN 4548/1				N/A	dorsal-most border almost double as wide as middle portion		N/A	N/A		N/A	N/A		N/A				stocky, generally wider femoral head and shaft in relation to femur length	N/A	N/A	N/A	N/A	N/A
Viatkogorgon ivakhnenkoi	PIN 2212/61				N/A	dorsal-most border almost double as wide as middle portion		N/A			N/A	N/A		N/A				N/A	tibia length ca. 3 times as long as tibia head maximum width	fibula length ca. 5-6 times as wide as fibula head maximum width	N/A	N/A	N/A
Gorgonopsia indet.	SAM-PK-K11207																	slender, slim shaft (0.100; 22.3 mm:223.0 mm)
Gorgonopsidae indet.	SAM-PK-K10585																	slender, slim shaft (0.120; 14.6 mm:122.1 mm)
